# PRC2 Promotes Canalisation During Endodermal Differentiation

**DOI:** 10.1101/2024.04.23.590736

**Authors:** Jurriaan J. Hölzenspies, Dipta Sengupta, Wendy A. Bickmore, Joshua M. Brickman, Robert S. Illingworth

## Abstract

The genetic circuitry that encodes the developmental programme of mammals is regulated by transcription factors and chromatin modifiers. During early gestation, the three embryonic germ layers are established in a process termed gastrulation. The impact of deleterious mutations in chromatin modifiers such as the polycomb proteins manifests during gastrulation, leading to early developmental failure and lethality in mouse models. Embryonic stem cells have provided key insights into the molecular function of polycomb proteins, but it is impossible to fully appreciate the role of these epigenetic factors in development, or how development is perturbed due to their deficiency, in the steady-state. To address this, we have employed a tractable embryonic stem cell differentiation system to model primitive streak formation and early gastrulation. Using this approach, we find that loss of the repressive polycomb mark H3K27me3 is delayed relative to transcriptional activation, indicating a subordinate rather than instructive role in gene repression. Despite this, chemical inhibition of polycomb enhanced endodermal differentiation efficiency, but did so at the cost of lineage fidelity. These findings highlight the importance of the polycomb system in stabilising the developmental transcriptional response and, in so doing, in shoring up cellular specification.
