## Supplemental Table 7 for "PRC2 Promotes Canalisation During Endodermal Differentiation"

### Sheet: ADE Culture Volume Information
	Day of ADE differentiation
	Day 3	Day 4	Day 5	Day 6
Number of T75 flasks	33	9	3	2
Cell number per flask	3620000	16100000	36400000	32600000
Total cell number	119460000	144900000	109200000	65200000
Sorted populations (%)	G- (70)	G- (35)	G- (20)	GhighH- (20-50)
	G+ (20)	G+ (40)	Glow (25)	GhighH+ (5-35)
			Ghigh (35)
